# Population-level morphological analysis of paired CO_2_- and odor-sensing olfactory neurons in *D. melanogaster* via volume electron microscopy

**DOI:** 10.1101/2025.02.06.636916

**Authors:** Jonathan Choy, Shadi Charara, Kalyani Cauwenberghs, Quintyn McKaughan, Keun-Young Kim, Mark H. Ellisman, Chih-Ying Su

## Abstract

Dendritic morphology is a defining characteristic of neuronal subtypes. In *Drosophila*, heterotypic olfactory receptor neurons (ORNs) expressing different receptors display diverse dendritic morphologies, but whether such diversity exists among homotypic ORNs remains unclear. Using serial block-face scanning electron microscopy on cryofixed tissues, we analyzed the majority of CO_2_-sensing neurons (ab1C) and their odor-sensing neighbors (ab1D) in the *D. melanogaster* antenna. Surprisingly, ab1C neurons featured flattened, sheet-like dendrites—distinct from the cylindrical branches typical of odor-sensing neurons—and displayed remarkable diversity, ranging from plain sheets to tube-like structures that enclose several neighboring dendrites, forming “dendrite-within-dendrite” structures. Similarly, ab1D dendrites varied from simple, unbranched forms to numerously branched morphologies. These findings suggest that morphological heterogeneity is common even among homotypic ORNs, potentially expanding their functional adaptability and ranges of sensory physiological properties.
