## Supplementary material for "Population-level morphological analysis of paired CO_2_- and odor-sensing olfactory neurons in *D. melanogaster* via volume electron microscopy": Source data file

### Sheet: Fig 1. ab1 sensillum analysis
Model #	Length (um)	Surface Area (um^2)	Volume (um^3)	Cross-section area (um^2)	# of dendrites at mid point	Shown in Fig 1B	Notes
26	10.85	89.1187	41.924	2.09482	65	1st sample image
1	9.825	87.445	43.9169	2.11703	96
38	9.45	100.903	50.7309	3.07247	98
19	8.975	101.162	49.6985	2.11779	102
39	8.5	89.1696	41.4865	2.42581	105
18	10.675	95.5746	48.4952	2.31115	114
10	10.075	91.6488	41.4533	1.84268	115
28	9.45	100.959	50.507	2.74893	116	2nd sample image
14	7.825	96.2615	46.9059	2.09885	117
23	8.8	95.0186	47.39	2.52578	119
15	10.5	99.9981	49.8674	2.36793	122
27	8.925	79.8004	38.0828	2.26319	122
31	NA	NA	NA	3.35499	122		partical cutoff at distal end, excluded in the analysis
24	10.675	91.4999	44.2505	2.14512	126
29	NA	NA	NA	2.86214	127		partical cutoff at distal end, excluded in the analysis
13	8.2	97.208	47.5125	2.09881	130
8	9.625	100.845	48.8355	2.23358	133
22	8.875	102.457	54.6321	2.66527	135
9	10.525	92.1841	45.4602	2.31296	138
6	10.35	93.8135	46.3017	2.11462	138	3rd sample image
25	10.075	95.6122	48.1108	2.66772	142
2	11.3	83.5113	39.4977	2.1655	150
4	8.925	87.5325	43.4642	2.4406	153	4th sample image
37	9.2	84.5128	39.9672	2.38346	154
7	9.75	92.2555	45.1155	2.32647	163
3	8.875	96.2291	48.6154	2.76761	163
20	8.075	98.1321	48.2895	2.27588	169
12	8.175	101.712	51.177	2.50599	172	5th sample image
21	9.5	99.1258	50.2127	2.54881	172
5	10.4	94.4401	47.8555	2.06213	173
17	8.4	90.876	43.9835	2.17457	178
16	11.375	87.3258	43.1402	2.3714	209	6th sample image
11	8.375	89.9187	41.852	2.27094	NA		Insufficient image quality; unable to count dendrites
Mean	9.50081	93.75	46.0881	2.38591	135.562
Standard Deviation (SD)	0.980916	5.82546	3.90574	0.313068	29.283
Coefficient of Variation (CV)	0.103246	0.0621382	0.0847449	0.131216	0.216011

### Sheet: Fig 2. ab1 ORN morphometrics
		Soma V (um3)					Inner Dendrite V (um3)					Outer Dendrite V (um3)
SBEM Volume	Model No.	A	B	C	D		A	B	C	D		A	B	C	D
Current study: Or7a(3), Figure 2	26	45.1995	34.77	44.28	21.93		16.6197	15.9943	8.89068	3.75941		4.76411	2.95185	3.33829	0.894849
Or7a(1) from Nava Gonzales, et al, 2021, Table 2 & Figure 6A	40	65.82	65.07	51.1007	29.721		24.0211	21.9813	7.355	2.82		NA	NA	NA	NA
Or7a(1) from Nava Gonzales, et al, 2021, Table 2	41	74.101	56.85	53.1016	26.347		14.7668	20.3257	6.0952	2.847		NA	NA	NA	NA
Or7a(1) from Nava Gonzales, et al, 2021, not included	42	NA	NA	NA	NA		NA	NA	NA	NA		7.19669	6.21272	4.00062	0.700106
		Soma SA (um2)					Inner Dendrite SA (um2)					Outer Dendrite SA (um2)
Note:	Model No.	A	B	C	D		A	B	C	D		A	B	C	D
Model 40 and 41 were truncated in the outer dendritic regions.	26	97.0363	82.4202	89.2136	60.6196		41.5167	50.0614	29.8649	22.6754		125.55	67.04	46.3825	22.9253
Model 42 was truncated in the somatic and inner dendritic regions.	40	116.209	102.107	104.754	62.1724		70.2369	59.1747	31.0392	18.3852		NA	NA	NA	NA
	41	119.313	94.3361	105.707	59.8243		56.1933	81.9687	28.6359	21.4542		NA	NA	NA	NA
	42	NA	NA	NA	NA		NA	NA	NA	NA		199.35	114.64	42.9672	13.2932
							Inner Dendrite Length (um)					Outer Dendrite Total Length (um)
						Model No.	A	B	C	D		A	B	C	D
						26	5.71	7.8	6.68	8.64		369.49	181.23	15.65	53.59
						40	7.17	6.89	7.16	5.79		NA	NA	NA	NA
						41	8.8	9.76	10.68	7.67		NA	NA	NA	NA
						42	NA	NA	NA	NA		323.86	226.1	33.56	19.61
												Outer Dendrite Branch Number
											Model No.	A	B	C	D
											26	67	37	2	7
											40	NA	NA	NA	NA
											41	NA	NA	NA	NA
											42	123	87	1	1

### Sheet: Fig 4. ab1C den. morphometrics
Relative to cuticle	Model	Categoriy	Figure	Flattening point (FP)	Dendritic terminus (DT)		Length (micron)	Model	Ciliary constriction to FP	FP to DT		Surface area (micron^2)	Model	Ciliary constriction to FP	FP to DT		Volume (micron^3)	Model	Ciliary constriction to FP	FP to DT		V/L ratio	Model	Ciliary constriction to FP	FP to DT		S/V ratio	Model	Ciliary constriction to FP	FP to DT
(0: base; 1: tip)	1	Loosely curled	—	0.238769	0.601684			1	9.64	4.28			1	16.8989	23.4794			1	2.17406	0.891245			1	0.225525	0.208235			1	7.77297	26.3445
	2	Fully curled	—	0.257553	0.821387			2	10.68	6.21			2	21.0197	23.9335			2	3.15023	1.0429			2	0.294965	0.167938			2	6.67243	22.9491
	3	Loosely curled	Fig 3B-5	0.467644	0.922969			3	11.39	5.33			3	21.2653	24.9084			3	2.68582	0.988181			3	0.235805	0.1854			3	7.91762	25.2063
	4	Mixed	Fig 3E-1	0.32336	0.95075			4	9.68	7.09			4	17.4694	37.2766			4	2.21524	1.7178			4	0.228847	0.242285			4	7.88601	21.7002
	6	Split	Fig 3D-1	0.516351	0.958893			6	10.81	5.43			6	18.6869	11.9864			6	2.5057	0.607869			6	0.231795	0.111946			6	7.45776	19.7187
	7	Loosely curled	Fig 3B-1	0.357695	0.880718			7	9.7	5.91			7	18.2308	26.3978			7	2.3169	1.18861			7	0.238856	0.201118			7	7.86862	22.209
	8	Fully curled	Fig 3C-1	0.530001	0.957686			8	12.64	5.45			8	21.9922	21.9009			8	2.66379	1.00771			8	0.210743	0.184901			8	8.25598	21.7333
	9	Split	Fig 3D-2	0.296038	0.671456			9	10.47	4.69			9	22.5708	24.4384			9	2.95752	1.1501			9	0.282476	0.245224			9	7.63166	21.2489
	10	Loosely curled	Fig 3B-3	0.434537	0.951561			10	11.06	6.45			10	21.7614	26.3923			10	2.86129	1.07206			10	0.258706	0.166211			10	7.60545	24.6183
	11	Loosely curled	—	0.571945	0.962874			11	11.19	4.37			11	21.1144	16.9599			11	2.50209	0.931412			11	0.223601	0.213138			11	8.43871	18.2088
	12	Loosely curled	—	0.324139	0.921363			12	12.57	7.24			12	22.3137	17.0024			12	3.05384	0.815627			12	0.242947	0.112656			12	7.30677	20.8458
	13	Loosely curled	—	0.427111	0.893465			13	10.73	5.65			13	20.6878	27.8763			13	2.84949	1.27445			13	0.265563	0.225566			13	7.26018	21.8732
	14	Loosely curled	Fig 3B-4	0.44894	0.92971			14	10.48	5.76			14	21.2455	28.6837			14	2.70415	1.40319			14	0.25803	0.243609			14	7.85663	20.4418
	15	Fully curled	—	0.470794	0.970664			15	11.07	6.01			15	18.2548	33.1225			15	2.4929	1.45794			15	0.225194	0.242586			15	7.32272	22.7187
	16	Loosely curled	—	0.177653	0.662357			16	9.36	5.51			16	16.1494	22.093			16	2.106	0.990349			16	0.225	0.179737			16	7.66828	22.3083
	17	Mixed	Fig 3E-2	0.356417	0.969902			17	9.86	7.64			17	19.7021	26.1224			17	2.47661	0.888319			17	0.251177	0.116272			17	7.95527	29.4065
	18	Loosely curled	—	0.356518	0.942357			18	10.37	6.71			18	18.5816	25.7356			18	2.52608	1.06614			18	0.243595	0.158888			18	7.3559	24.139
	19	Fully curled	Fig 3C-3	0.480231	0.978215			19	11.89	6.2			19	22.6262	23.896			19	2.75896	0.723955			19	0.23204	0.116767			19	8.20099	33.0076
	22	Loosely curled	Fig 3B-2	0.465985	0.901545			22	11.03	5.13			22	21.79	22.9588			22	3.04538	1.09994			22	0.2761	0.214413			22	7.1551	20.8728
	23	Loosely curled	—	0.42839	0.95366			23	10.52	6.12			23	17.4647	25.9254			23	2.12471	1.10497			23	0.201969	0.180551			23	8.2198	23.4625
	26	Mixed	Fig 2E	0.257475	0.81841			26	8.61	7.04			26	17.0432	26.5034			26	2.51209	1.0307			26	0.291764	0.146407			26	6.78447	25.7139
	27	Split	Fig 3D-3	0.528521	0.854521			27	11.56	3.82			27	22.5387	22.4221			27	3.41056	1.01268			27	0.295031	0.265099			27	6.6085	22.1413
	37	Loosely curled	—	0.291638	0.787947			37	10.34	5.69			37	20.2518	21.8738			37	2.93047	0.913677			37	0.283411	0.160576			37	6.91077	23.9404
	38	Split	—	0.452163	0.876852			38	10.2	5.18			38	17.5184	25.1705			38	2.30785	0.88554			38	0.22626	0.170954			38	7.59079	28.4239
	39	Fully curled	Fig 3C-2	0.507473	0.906665			39	12.18	4.7			39	19.6289	19.7653			39	2.56445	0.55674			39	0.210546	0.118455			39	7.65423	35.5019
	AVE			0.398694	0.881904			AVE	10.7212	5.7444			AVE	19.8723	24.273			AVE	2.63585	1.03288			AVE	0.246398	0.183157			AVE	7.5743	23.9494
	SD			0.104317	0.10129			SD	0.966558	0.948106			SD	2.03428	4.91183			SD	0.332962	0.248009			SD	0.0273701	0.045663			SD	0.485296	3.95877
	CV			0.261648	0.114854			CV	0.0901539	0.165049			CV	0.102368	0.202358			CV	0.126321	0.240113			CV	0.111081	0.24931			CV	0.0640713	0.165297

### Sheet: Fig 6. ab1D den. morphometrics
Relative to cuticle	Model	# of branches	Primary branch point	last dendritic tip		Length (micron)	Model	Ciliary constriction to primary branch point	Distal branched segments (summed)	Total		Surface area (micron^2)	Model	Ciliary constriction to primary branch point	Distal branched segments (summed)	Total		Volume (micron^3)	Model	Ciliary constriction to primary branch point	Distal branched segments (summed)	Total
	1	1					1			18.61			1			14.2904			1			0.786118
	2	6	0.275743	0.898887			2	10.45	22.2	32.65			2	6.57	11.9366	18.5066			2	0.463594	0.386912	0.850506
	3	6	0.181681	0.935451			3	8.22	39.72	47.94			3	8.63715	14.352	22.9891			3	0.578665	0.375707	0.954372
	4	1					4			17.13			4			12.1495			4			0.534626
	6	1					6			19.21			6			13.67			6			0.684089
	7	2	0.0992834	0.953467			7	7.1	17.7	24.8			7	5.82868	5.99883	11.8275			7	0.287899	0.14298	0.430879
	8	5	0.304675	0.969259			8	10.39	37.28	47.67			8	12.1852	13.8916	26.0768			8	0.767616	0.367767	1.13538
	9	1					9			15.17			9			11.8519			9			0.77047
	10	1					10			18.04			10			13.4104			10			0.622891
	11	1					11			14.23			11			11.7652			11			0.637194
	13	5	0.110292	0.875342			13	8.07	35.98	44.05			13	10.2175	13.9217	24.1392			13	0.723258	0.370267	1.09353
	14	7	0.223732	0.876958			14	10.27	31.14	41.41			14	11.1974	11.1278	22.3252			14	0.742008	0.288687	1.0307
	15	4	0.207779	0.633236			15	8.55	11.73	20.28			15	8.3836	5.2202	13.6038			15	0.611529	0.150028	0.761557
	17	1					17			17.29			17			13.8571			17			0.730552
	18	5	0.140211	0.956625			18	8.38	27.58	35.96			18	9.58102	9.90901	19.49			18	0.678815	0.243967	0.922782
	19	1					19			20.09			19			15.3038			19			0.736521
	23	4	0.271725	0.925553			23	9.26	23.05	32.31			23	10.5127	10.6431	21.1558			23	0.772874	0.342608	1.11548
	26	6	0.18	0.911821			26	7.84	45.75	53.59			26	7.77305	15.1712	22.9443			26	0.511131	0.382932	0.894063
	27	5	0.156944	0.950944			27	8.76	34.27	43.03			27	8.27618	11.4983	19.7745			27	0.564146	0.300035	0.864181
	38	3	0.443671	0.955206			38	10.68	13.82	24.5			38	9.32271	4.9928	14.3155			38	0.614018	0.154547	0.768565
	39	5	0.0838513	0.944523			39	8.28	37.92	46.2			39	8.1729	11.3448	19.5177			39	0.562757	0.246957	0.809714
	AVE	3.38095	0.206122	0.906713			AVE	8.94231	29.0877	30.1981			AVE	8.9737	10.7698	17.284			AVE	0.606024	0.288723	0.815913
	SD	2.12639	0.0957547	0.0842406			SD	1.11238	10.2455	12.7847			SD	1.71788	3.30415	4.56697			SD	0.131981	0.0895456	0.181391
	CV		0.464553	0.0929076			CV	0.124395	0.352228	0.42336			CV	0.191435	0.306797	0.264231			CV	0.217782	0.310144	0.222316
	Model	# of branches	Primary branch point	last dendritic tip		Length (micron)	Model	Ciliary constriction to primary branch point	Distal branched segments(summed)	Total		Surface area (micron^2)	Model	Ciliary constriction to primary branch point	Distal branched segments(summed)	Total		Volume (micron^3)	Model	Ciliary constriction to primary branch point	Distal branched segments (summed)	Total		V/L ratio	Model	Ciliary constriction to primary branch point	Distal branched segments (summed)	Total		S/V ratio	Model	Ciliary constriction to primary branch point	Distal branched segments (summed)	Total
	2	6	0.275743	0.898887		Unbranched	1			18.61		Unbranched	1			14.2904		Unbranched	1			0.786118		Unbranched	1			0.0422417		Unbranched	1			18.1784
	3	6	0.181681	0.935451			4			17.13			4			12.1495			4			0.534626			4			0.0312099			4			22.7252
	7	2	0.0992834	0.953467			6			19.21			6			13.67			6			0.684089			6			0.0356111			6			19.9828
	8	5	0.304675	0.969259			9			15.17			9			11.8519			9			0.77047			9			0.0507891			9			15.3827
	13	5	0.110292	0.875342			10			18.04			10			13.4104			10			0.622891			10			0.0345283			10			21.5293
	14	7	0.223732	0.876958			11			14.23			11			11.7652			11			0.637194			11			0.0447782			11			18.4641
	15	4	0.207779	0.633236			17			17.29			17			13.8571			17			0.730552			17			0.0422529			17			18.968
	18	5	0.140211	0.956625			19			20.09			19			15.3038			19			0.736521			19			0.0366611			19			20.7785
	23	4	0.271725	0.925553			AVE			17.4713			AVE			13.2873			AVE			0.687808			AVE			0.039759			AVE			19.5011
	26	6	0.18	0.911821			SD			1.85243			SD			1.18483			SD			0.0798063			SD			0.00598422			SD			2.13432
	27	5	0.156944	0.950944			CV			0.106028			CV			0.08917			CV			0.11603			CV			0.150512			CV			0.109446
	38	3	0.443671	0.955206
	39	5	0.0838513	0.944523		Length (micron)	Model	Ciliary constriction to primary branch point	Distal branched segments (summed)	Total		Surface area (micron^2)	Model	Ciliary constriction to primary branch point	Distal branched segments (summed)	Total		Volume (micron^3)	Model	Ciliary constriction to primary branch point	Distal branched segments (summed)	Total		V/L ratio	Model	Ciliary constriction to primary branch point	Distal branched segments (summed)	Total		S/V ratio	Model	Ciliary constriction to primary branch point	Distal branched segments (summed)	Total
	AVE	4.84615	0.206122	0.906713		Branched	2	10.45	22.2	32.65		Branched	2	6.57	11.9366	18.5066		Branched	2	0.463594	0.386912	0.850506		Branched	2	0.0443631	0.0174284	0.0260492		Branched	2	14.1719	30.8509	21.7595
	SD	1.29176	0.0957547	0.0842406			3	8.22	39.72	47.94			3	8.63715	14.352	22.9891			3	0.578665	0.375707	0.954372			3	0.0703972	0.00945889	0.0199076			3	14.926	38.1999	24.0882
	CV	0.266553	0.464553	0.0929076			7	7.1	17.7	24.8			7	5.82868	5.99883	11.8275			7	0.287899	0.14298	0.430879			7	0.0405492	0.00807796	0.0173741			7	20.2456	41.9558	27.4497
							8	10.39	37.28	47.67			8	12.1852	13.8916	26.0768			8	0.767616	0.367767	1.13538			8	0.0738803	0.009865	0.0238176			8	15.8741	37.7729	22.9674
							13	8.07	35.98	44.05			13	10.2175	13.9217	24.1392			13	0.723258	0.370267	1.09353			13	0.089623	0.0102909	0.0248246			13	14.127	37.5991	22.0747
							14	10.27	31.14	41.41			14	11.1974	11.1278	22.3252			14	0.742008	0.288687	1.0307			14	0.07225	0.00927062	0.02489			14	15.0907	38.5463	21.6604
							15	8.55	11.73	20.28			15	8.3836	5.2202	13.6038			15	0.611529	0.150028	0.761557			15	0.0715239	0.0127901	0.0375521			15	13.7092	34.7948	17.8631
							18	8.38	27.58	35.96			18	9.58102	9.90901	19.49			18	0.678815	0.243967	0.922782			18	0.0810042	0.00884579	0.0256613			18	14.1143	40.6162	21.1209
							23	9.26	23.05	32.31			23	10.5127	10.6431	21.1558			23	0.772874	0.342608	1.11548			23	0.0834637	0.0148637	0.0345243			23	13.6021	31.0651	18.9656
							26	7.84	45.75	53.59			26	7.77305	15.1712	22.9443			26	0.511131	0.382932	0.894063			26	0.0651953	0.0083701	0.0166834			26	15.2075	39.6186	25.6629
							27	8.76	34.27	43.03			27	8.27618	11.4983	19.7745			27	0.564146	0.300035	0.864181			27	0.0644002	0.00875502	0.0200832			27	14.6703	38.3232	22.8823
							38	10.68	13.82	24.5			38	9.32271	4.9928	14.3155			38	0.614018	0.154547	0.768565			38	0.0574923	0.0111828	0.03137			38	15.1831	32.3061	18.6263
							39	8.28	37.92	46.2			39	8.1729	11.3448	19.5177			39	0.562757	0.246957	0.809714			39	0.0679658	0.00651258	0.0175263			39	14.523	45.9383	24.1044
							AVE	8.94231	29.0877	38.03			AVE	8.9737	10.7698	19.7435			AVE	0.606024	0.288723	0.894746			AVE	0.0678545	0.0104394	0.0246357			AVE	15.0342	37.5067	22.2481
							SD	1.11238	10.2455	10.0452			SD	1.71788	3.30415	4.11695			SD	0.131981	0.0895456	0.181431			SD	0.0135585	0.00288009	0.00634509			SD	1.6301	4.18346	2.65264
							CV	0.124395	0.352228	0.264138			CV	0.191435	0.306797	0.208521			CV	0.217782	0.310144	0.202773			CV	0.199817	0.275887	0.257557			CV	0.108426	0.111539	0.11923
